# Viral evolution of T1L mammalian orthoreovirus enhances breast cancer stem-like cell killing

**DOI:** 10.64898/2025.12.10.693591

**Authors:** Natasha I. Roman Ortiz, Ella Boytim, Kylie Miller, Justin Hwang, Pranav Danthi, Julie H Ostrander

## Abstract

**Background:** Breast cancer is the second leading cause of death in women in the US. Among the different subtypes of breast cancer, estrogen receptor positive (ER+) has a more favorable prognosis; however, patients can experience cancer recurrence 10 years or more after initial diagnosis. Breast cancer stem-like cells (BCSCs) are slowly proliferating cells that drive metastasis and resistance to therapies that target rapidly proliferating tumor cells. BCSC self-renewal and survival pathways make them difficult to eliminate; no selective therapeutics currently exist to target them. Our research aims to use mammalian orthoreovirus (MRV) as an oncolytic agent to eliminate BCSCs.

**Methods:** We evaluated the effects of three different MRV strains (T3D, T1L and R2) under both 2D and 3D culture conditions (which enrich for BCSCs) in parental and paclitaxel resistant (TaxR) MCF7 cells using cell viability assays, flow cytometry, western blotting, and tumorsphere assays. We identified differentially expressed genes in response to T1L by RNA sequencing. Novel MRV strains were developed by serial passaging of the parental T1L strain in TaxR BCSCs, leading to the isolation and sequencing of three distinct MRV clones. The novel MRV clones were assessed for their oncolytic effects using the aforementioned techniques alongside inhibitor-based studies targeting cell death pathways.

**Results:** Notably, at least two clones (T1L SP B and T1L SP C) demonstrated enhanced oncolytic potency compared to the parent T1L strain against MCF7 TaxR BCSCs, even though their infectivity and viral protein synthesis was reduced. Whole genome sequencing of the viral clones identified changes in viral protein sequences that correlate with enhanced potency against BCSCs. T1L, T1L SP B and T1L SP C induced apoptosis; however, T1L SP B may induce a more immunogenic form of cell death in the TaxR cells, as indicated by the increased release of extracellular ATP (eATP), a damage-associated molecular pattern (DAMP), which is associated with immunogenic cell death.

**Conclusions:** In summary, we developed novel oncolytic viruses promote oncolysis in therapy-resistant BCSCs. We found that T1L SP B induces apoptosis in a more immunogenic manner, highlighting the potential of these viruses to eliminate BCSCs and stimulate the immune system.
