## Supplementary material for "Viral evolution of T1L mammalian orthoreovirus enhances breast cancer stem-like cell killing": Table S3

### Sheet: overlap up genes 
genes	Term	Overlap	P-value	Adjusted P-value	Old P-value	Old Adjusted P-value	Odds Ratio	Combined Score	Genes
HSPH1	Interferon Alpha Response	13/97	2.7227e-16	7.62355e-15	0	0	41.4699	1486.27	RSAD2;SP110;STAT2;ADAR;PARP9;PARP14;IFIH1;HELZ2;PLSCR1;LAMP3;IRF1;TRIM25;TRIM21
HERC5	Interferon Gamma Response	14/200	1.80316e-13	2.52442e-12	0	0	20.3401	596.862	RSAD2;SP110;STAT2;ADAR;SAMHD1;PARP14;IFIH1;HELZ2;PLSCR1;APOL6;ZNFX1;IRF1;TRIM25;TRIM21
PARP9	UV Response Up	3/158	0.0316579	0.232407	0	0	4.55253	15.7188	DNAJA1;IRF1;HNRNPU
DNAJA1	Apoptosis	3/161	0.033201	0.232407	0	0	4.46542	15.2055	DNAJA1;IRF1;SPTAN1
SP100	IL-6/JAK/STAT3 Signaling	1987-02-01	0.0551626	0.264664	0	0	5.48872	15.9034	IRF1;STAT2
SYNM	Inflammatory Response	3/200	0.0567138	0.264664	0	0	3.57433	10.2574	LAMP3;IRF1;CX3CL1
NUMB	UV Response Dn	2/144	0.129934	0.403583	0	0	3.27606	6.68554	PTPN21;NR3C1
DTX3L	Fatty Acid Metabolism	2/158	0.150727	0.403583	0	0	2.97994	5.6389	HSP90AA1;HSPH1
BRWD3	Wnt-beta Catenin Signaling	1942-01-01	0.16747	0.403583	0	0	5.63585	10.071	NUMB
IFIH1	Apical Surface	1944-01-01	0.174713	0.403583	0	0	5.37317	9.3741	CX3CL1
PTPN12	TNF-alpha Signaling via NF-kB	2/200	0.216205	0.403583	0	0	2.34284	3.58812	IFIH1;IRF1
RIGI	G2-M Checkpoint	2/200	0.216205	0.403583	0	0	2.34284	3.58812	HSPA8;HNRNPU
RSAD2	Myogenesis	2/200	0.216205	0.403583	0	0	2.34284	3.58812	KIFC3;SPTAN1
APOL1	Complement	2/200	0.216205	0.403583	0	0	2.34284	3.58812	PLSCR1;IRF1
PLSCR1	heme Metabolism	2/200	0.216205	0.403583	0	0	2.34284	3.58812	NR3C1;OPTN
APOL2	Cholesterol Homeostasis	1974-01-01	0.276166	0.48329	0	0	3.16024	4.06645	PLSCR1
PAWR	Protein Secretion	1996-01-01	0.342631	0.542001	0	0	2.4257	2.59818	STX16
AJUBA	Androgen Response	1/100	0.35405	0.542001	0	0	2.32723	2.4164	PTPN21
PARP14	PI3K/AKT/mTOR Signaling	1/105	0.368048	0.542001	0	0	2.21478	2.21376	STAT2
KIAA0513	Bile Acid Metabolism	1/112	0.387144	0.542001	0	0	2.07438	1.9685	OPTN
PSMG3-AS1	Mitotic Spindle	1/199	0.581831	0.583668	0	0	1.1578	0.627036	SPTAN1
PPP1R12A-AS2	IL-2/STAT5 Signaling	1/199	0.581831	0.583668	0	0	1.1578	0.627036	PLSCR1
SAMHD1	Hypoxia	1/200	0.583668	0.583668	0	0	1.15192	0.620221	NR3C1
SP110	Apical Junction	1/200	0.583668	0.583668	0	0	1.15192	0.620221	CX3CL1
NRDC	Myc Targets V1	1/200	0.583668	0.583668	0	0	1.15192	0.620221	HNRNPU
SPTAN1	p53 Pathway	1/200	0.583668	0.583668	0	0	1.15192	0.620221	PTPN14
IRF1	Allograft Rejection	1/200	0.583668	0.583668	0	0	1.15192	0.620221	EIF4G3
STX16	KRAS Signaling Dn	1/200	0.583668	0.583668	0	0	1.15192	0.620221	RSAD2
WWC3
DACT3-AS1
STK38
CALCOCO2
MGAT4A
HERC4
RFX3
TLDC2
DDX60L
GTF3C1
PTPN21
TRIM21
RAPGEF2
HELZ2
ADAR
PRKD2
HSP90AA1
MT-TS1
HNRNPU
ITPRIPL2
ENSG00000176868
MYH14
MTATP6P1
KIFC3
ZNFX1
LAMP3
ENSG00000262112
KRT80
CEACAM1
JDP2
PPP1R13L
APOL6
STAT2
OPTN
RNF32-DT
MT-CO2
HSPA8
GBP3
PARP10
RUBCN
TOM1L2
SMARCAL1
GTPBP2
SNX27
TRA2A
MITF
CYTH1
MT-ND6
EIF4G3
ZC3H18
TTBK2
NR3C1
CX3CL1
TRIM25
ZC3HAV1
FGD3
PTPN14
ACIN1
IRF1-AS1

### Sheet: overlap down 
genes	Term	Overlap	P-value	Adjusted P-value	Old P-value	Old Adjusted P-value	Odds Ratio	Combined Score	Genes
RBM3	Myc Targets V2	1958-05-01	5.35429e-07	1.17794e-05	0	0	37.5321	541.971	RCL1;MYBBP1A;PES1;NOLC1;WDR43
AKAP1	Estrogen Response Early	7/200	1.2168e-06	1.33848e-05	0	0	14.9249	203.266	CA12;MYBBP1A;WWC1;ASB13;KCNK15;FOS;AKAP1
WWC1	Myc Targets V1	6/200	1.78865e-05	0.000131168	0	0	12.4664	136.276	CNBP;ODC1;POLE3;DDX21;NOLC1;NME1
LANCL2	UV Response Up	5/158	7.30451e-05	0.000401748	0	0	12.9359	123.208	PPAT;POLE3;DDX21;FOSB;FOS
PRTG	G2-M Checkpoint	4/200	0.00222217	0.00977755	0	0	7.90276	48.2801	EWSR1;DKC1;ODC1;NOLC1
ENSG00000260304	mTORC1 Signaling	3/200	0.0176581	0.0647462	0	0	5.78329	23.3446	TOMM40;PSME3;ATP5MC1
DCAF4	Pperoxisome	2/104	0.033263	0.104541	0	0	7.3411	24.984	CNBP;PEX2
ZNRF3	Unfolded Protein Response	2/113	0.0386914	0.106401	0	0	6.74282	21.9286	DKC1;NOLC1
SGK3	IL-2/STAT5 Signaling	2/199	0.103931	0.164689	0	0	3.78278	8.56433	AHCY;ODC1
HNRNPDL	TNF-alpha Signaling via NF-kB	2/200	0.104802	0.164689	0	0	3.76348	8.48922	FOSB;FOS
SUMO3	Hypoxia	2/200	0.104802	0.164689	0	0	3.76348	8.48922	CA12;FOS
ODC1	Oxidative Phosphorylation	2/200	0.104802	0.164689	0	0	3.76348	8.48922	MRPL15;ATP5MC1
PRMT6	Estrogen Response Late	2/200	0.104802	0.164689	0	0	3.76348	8.48922	CA12;FOS
CA12	E2F Targets	2/200	0.104802	0.164689	0	0	3.76348	8.48922	NOLC1;NME1
PPAT	DNA Repair	1/150	0.339406	0.425077	0	0	2.46035	2.65855	NME1
EWSR1	Fatty Acid Metabolism	1/158	0.35391	0.425077	0	0	2.33404	2.4244	ODC1
SP2	Xenobiotic Metabolism	1/200	0.425077	0.425077	0	0	1.83752	1.57197	AHCY
FOSB	p53 Pathway	1/200	0.425077	0.425077	0	0	1.83752	1.57197	FOS
POLE3	heme Metabolism	1/200	0.425077	0.425077	0	0	1.83752	1.57197	RCL1
HIGD1A	Adipogenesis	1/200	0.425077	0.425077	0	0	1.83752	1.57197	MRPL15
DDX21	Allograft Rejection	1/200	0.425077	0.425077	0	0	1.83752	1.57197	NME1
DHX40	Epithelial Mesenchymal Transition	1/200	0.425077	0.425077	0	0	1.83752	1.57197	PFN2
CTNNBIP1
FOS
GATA3-AS1
PES 1.00
RAB40B
TFAP4
DKC1
PFN2
RRP1
NOLC1
NME1
MYBBP1A
STMN3
RCL1
MRPL15
ENSG00000254682
ENSG00000204620
NGFR
JPH1
ATP5MC1
PSME3
PEX2
CNBP
ENSG00000223989
AHCY
KCNK15
ASB13
LAPTM4B
ABTB2
RTL8B
WDR43
TOMM40
SIN3A

### Sheet: unique MCF7 up 24hr
genes	Term	Overlap	P-value	Adjusted P-value	Old P-value	Old Adjusted P-value	Odds Ratio	Combined Score	Genes
PREX1	Interferon Alpha Response	18/97	2.00554e-20	6.61829e-19	0	0	34.1272	1547.86	BATF2;IFITM1;CSF1;IFI44;EIF2AK2;UBE2L6;ISG15;DDX60;USP18;IFIT3;IFI44L;IFIT2;OASL;CXCL10;OAS1;DHX58;CMPK2;HERC6
IFIT2	Interferon Gamma Response	22/200	1.34041e-19	2.21167e-18	0	0	18.9951	825.453	BATF2;STAT1;IFI44;EIF2AK2;SECTM1;TNFAIP3;UBE2L6;ISG15;IFIT1;DDX60;USP18;IFIT3;IFI44L;IFIT2;OASL;CXCL10;OAS2;OAS3;DHX58;CMPK2;XAF1;HERC6
IFIT1	TNF-alpha Signaling via NF-kB	9/200	2.05696e-05	0.000226265	0	0	6.56979	70.8992	CXCL10;CEBPB;SPSB1;CSF1;TRIP10;TNFAIP3;GEM;IFIT2;NFKB2
PNPLA6	Mitotic Spindle	6/199	0.00393818	0.0275795	0	0	4.24374	23.4977	PREX1;PXN;NCK2;MYO9B;KIF3C;DYNLL2
ISG15	IL-6/JAK/STAT3 Signaling	1987-04-01	0.00417872	0.0275795	0	0	6.52484	35.7414	CXCL10;CSF1;STAT1;HMOX1
OAS1	Apoptosis	4/161	0.0332013	0.182607	0	0	3.43652	11.7019	WEE1;IFNB1;HMOX1;PMAIP1
IFIT3	Unfolded Protein Response	3/113	0.0533211	0.211152	0	0	3.66234	10.7359	EIF4A2;CEBPB;IFIT1
ARAP1	Hypoxia	4/200	0.0639855	0.211152	0	0	2.74727	7.55253	P4HA1;HMOX1;TNFAIP3;ALDOC
OASL	Inflammatory Response	4/200	0.0639855	0.211152	0	0	2.74727	7.55253	CXCL10;IFITM1;CSF1;EIF2AK2
PARD6B	Allograft Rejection	4/200	0.0639855	0.211152	0	0	2.74727	7.55253	AARS1;CSF1;STAT1;INHBB
DDX60	UV Response Up	3/158	0.115912	0.347737	0	0	2.59315	5.58804	CYP1A1;HMOX1;FKBP4
PHF21A	IL-2/STAT5 Signaling	3/199	0.188141	0.41807	0	0	2.04644	3.4187	CXCL10;CSF1;P4HA1
CARD8	Estrogen Response Early	3/200	0.190032	0.41807	0	0	2.03595	3.38082	PMAIP1;INHBB;FKBP4
CUL7	Glycolysis	3/200	0.190032	0.41807	0	0	2.03595	3.38082	P4HA1;FKBP4;GALK2
RNF10	KRAS Signaling Up	3/200	0.190032	0.41807	0	0	2.03595	3.38082	CXCL10;TNFAIP3;GADD45G
CSF1	Wnt-beta Catenin Signaling	1942-01-01	0.271314	0.559585	0	0	3.24259	4.22989	HDAC5
ENSG00000286159	DNA Repair	2/150	0.310444	0.585598	0	0	1.79894	2.10431	CMPK2;SUPT5H
TMEM63B	Fatty Acid Metabolism	2/158	0.33245	0.585598	0	0	1.70599	1.87875	CYP1A1;UBE2L6
CYP1A1	Cholesterol Homeostasis	1974-01-01	0.427712	0.585598	0	0	1.81824	1.54424	ALDOC
PRAL	Myogenesis	2/200	0.443635	0.585598	0	0	1.34125	1.09011	EIF4A2;HDAC5
ATN1	Complement	2/200	0.443635	0.585598	0	0	1.34125	1.09011	CEBPB;TNFAIP3
OAS3	Epithelial Mesenchymal Transition	2/200	0.443635	0.585598	0	0	1.34125	1.09011	TNFAIP3;GEM
EHMT1	Xenobiotic Metabolism	2/200	0.443635	0.585598	0	0	1.34125	1.09011	CYP1A1;HMOX1
PLEKHS1	p53 Pathway	2/200	0.443635	0.585598	0	0	1.34125	1.09011	HMOX1;INHBB
CMPK2	KRAS Signaling Dn	2/200	0.443635	0.585598	0	0	1.34125	1.09011	IFI44L;SPTBN2
DNAJB2	Protein Secretion	1996-01-01	0.515404	0.654167	0	0	1.39562	0.925022	BNIP3
RND1	Spermatogenesis	1/135	0.639314	0.7798	0	0	0.987479	0.441759	BRAF
HDAC5	G2-M Checkpoint	1/200	0.7798	0.7798	0	0	0.662743	0.164836	FOXN3
MTSS2	Estrogen Response Late	1/200	0.7798	0.7798	0	0	0.662743	0.164836	FKBP4
IFITM1	mTORC1 Signaling	1/200	0.7798	0.7798	0	0	0.662743	0.164836	P4HA1
XAF1	E2F Targets	1/200	0.7798	0.7798	0	0	0.662743	0.164836	WEE1
ENSG00000257452	Oxidative Phosphorylation	1/200	0.7798	0.7798	0	0	0.662743	0.164836	OGDH
EHBP1L1	heme Metabolism	1/200	0.7798	0.7798	0	0	0.662743	0.164836	RANBP10
IPO13
ILRUN
FBH1
STAT1
HNRNPH3
IFI44
MT-ATP8
BATF2
MAP3K10
SLC9A1
FOXN3
PACSIN3
HDGFL2
SUPT5H
NBPF20
IFI44L
RGP1
ENSG00000227775
SLC25A25
P4HA1
ZNF467
SBDSP1
PLEKHG6
IFIT5
SECTM1
CEP104
IFI6
TNFAIP3
OGDH
RNF223
EIF2AK2
NAPB
GADD45G
ENSG00000279569
RANBP10
AMN
ENSG00000286555
CEBPB
MYO18A
SEMA6C
PXN
RAB29
DYNLL2
MAFG
USP18
PLEKHM2
BAIAP2-DT
DHX58
ENSG00000232807
USP32
PPP1R12C
LMCD1
BNIP3
RBM10
VPS8
MT-RNR2
SSBP3
DAPK3
ARHGEF18
FLYWCH1
UBE2L6
FKBP4
EIF4A2
LRCH3
FBXO2
AP2A1
WEE1
HERC6
SLC44A2
EHD2
INHBB
SLTM
GATA2
PSCA
NFKB2
KIF3C
HMOX1
SPSB1
CEBPB-AS1
ALDOC
THAP8
LRSAM1
OAS2
NCKIPSD
CHD3
PAPOLA
ARVCF
MYO9B
PLAAT4
FAM13A
ZDHHC7
SLC4A2
PXN-AS1
NCK2
DENND3
ENSG00000234203
PWWP3A
PMAIP1
BRAF
SLC35E2B
ENSG00000279322
SPTBN2
BCORL1
JRK
EPAS1
PACSIN2
AARS1
ARNT
TRIP10
GALK2
NOMO1
ULBP1
RAET1L
GEM
CXCL10
IFNB1
ENSG00000225886

### Sheet: unique MCF7 down 24hr 
genes	Term	Overlap	P-value	Adjusted P-value	Old P-value	Old Adjusted P-value	Odds Ratio	Combined Score	Genes
FKBP5	Myc Targets V2	1958-07-01	1.65964e-07	5.97472e-06	0	0	20.2891	316.744	NOP56;DDX18;NIP7;PRMT3;TFB2M;PPRC1;UNG
C1orf226	Estrogen Response Early	10/200	1.58316e-06	2.84969e-05	0	0	7.90237	105.545	TBC1D30;GREB1;MPPED2;PPIF;KAZN;PGR;NAV2;SLC7A2;TGM2;FKBP5
ZBED3	E2F Targets	9/200	1.25305e-05	0.000150365	0	0	7.02094	79.2478	NOP56;RFC3;SRSF2;AK2;CTPS1;RBBP7;TP53;UNG;MAD2L1
DDX18	Myc Targets V1	7/200	0.000550093	0.00495084	0	0	5.32294	39.951	PRPS2;NOP56;DDX18;SRSF2;CTPS1;ABCE1;MAD2L1
MFSD11	G2-M Checkpoint	5/200	0.0137736	0.0826418	0	0	3.70739	15.8862	H2AZ2;SRSF2;HMGN2;ATF5;MAD2L1
ABCE1	Estrogen Response Late	5/200	0.0137736	0.0826418	0	0	3.70739	15.8862	PPIF;CD9;PGR;MEST;FKBP5
RNF150	UV Response Dn	3/144	0.0817967	0.384192	0	0	3.04009	7.61091	DMAC2L;ANXA2;KIT
GEMIN5	DNA Repair	3/150	0.0898315	0.384192	0	0	2.91511	7.0249	RFC3;UMPS;TP53
GFOD1	Cholesterol Homeostasis	1974-02-01	0.0960481	0.384192	0	0	3.95424	9.26441	CD9;ATF5
TRPC6	Pperoxisome	2/104	0.166835	0.503044	0	0	2.78699	4.99081	ABCD3;CTPS1
TAF4B	Myogenesis	3/200	0.167681	0.503044	0	0	2.16972	3.87445	ITGB1;PKIA;NAV2
SLC7A2	Epithelial Mesenchymal Transition	3/200	0.167681	0.503044	0	0	2.16972	3.87445	ITGB1;MEST;TGM2
PPRC1	Bile Acid Metabolism	2/112	0.186984	0.517801	0	0	2.58326	4.33143	ABCD3;HACL1
PPIF	Coagulation	2/138	0.25419	0.530758	0	0	2.08665	2.85803	CD9;PLAT
ENSG00000235237	Wnt-beta Catenin Signaling	1942-01-01	0.257293	0.530758	0	0	3.45261	4.68706	TP53
MTRR	Apical Surface	1944-01-01	0.267751	0.530758	0	0	3.29169	4.33746	AKAP7
TMX4	UV Response Up	2/158	0.306357	0.530758	0	0	1.81728	2.14986	CHRNA5;PPIF
SIM2	Apoptosis	2/161	0.314143	0.530758	0	0	1.78272	2.06423	NEDD9;PLAT
WDR3	IL-2/STAT5 Signaling	2/199	0.410361	0.530758	0	0	1.43607	1.27914	UMPS;TGM2
NEK6	Hypoxia	2/200	0.412812	0.530758	0	0	1.42875	1.2641	ANXA2;TGM2
MPZL2	Adipogenesis	2/200	0.412812	0.530758	0	0	1.42875	1.2641	ATL2;AK2
FARSB	Apical Junction	2/200	0.412812	0.530758	0	0	1.42875	1.2641	ITGB1;MPZL2
TACSTD2	Complement	2/200	0.412812	0.530758	0	0	1.42875	1.2641	PLAT;SH2B3
TP53	mTORC1 Signaling	2/200	0.412812	0.530758	0	0	1.42875	1.2641	CD9;UNG
NEDD9	Xenobiotic Metabolism	2/200	0.412812	0.530758	0	0	1.42875	1.2641	PGRMC1;HACL1
ATL2	Oxidative Phosphorylation	2/200	0.412812	0.530758	0	0	1.42875	1.2641	MTRR;NDUFA4
UTP18	Allograft Rejection	2/200	0.412812	0.530758	0	0	1.42875	1.2641	DEGS1;ABCE1
PLAT	KRAS Signaling Up	2/200	0.412812	0.530758	0	0	1.42875	1.2641	PLAT;MPZL2
PTDSS1	IL-6/JAK/STAT3 Signaling	1987-01-01	0.46036	0.571481	0	0	1.64228	1.27399	CD9
RFC3	Androgen Response	1/100	0.507991	0.609589	0	0	1.42569	0.965604	FKBP5
LRRC8D	Unfolded Protein Response	1/113	0.551445	0.640388	0	0	1.25937	0.749596	NOP56
CTPS1	Mitotic Spindle	1/199	0.757064	0.758793	0	0	0.709271	0.197396	NEDD9
NAA15	TNF-alpha Signaling via NF-kB	1/200	0.758793	0.758793	0	0	0.705671	0.194783	FJX1
SRSF2	Inflammatory Response	1/200	0.758793	0.758793	0	0	0.705671	0.194783	SLC7A2
CD9	p53 Pathway	1/200	0.758793	0.758793	0	0	0.705671	0.194783	TP53
MICAL2	KRAS Signaling Dn	1/200	0.758793	0.758793	0	0	0.705671	0.194783	CAMK1D
FASTKD3
C1QTNF6
TOR3A
EML1
SH2B3
PUS7
MAGED2
DMAC2L
ENSG00000277159
EMB
ATF5
MPPED2
SNHG3
NOL6
LRR1
HMGB1
ENSG00000232638
NAV3
TFB2M
HACD3
ANXA2
GREB1
POLR1G
TSTD2
CLPTM1L
HACL1
PRMT3
RBBP7
TMEM185B
TMEM165
PKIA
CAMK1D
MEST
NIP7
ABCD3
MAMLD1
DEGS1
UNG
COPS3
NOP56
GTPBP4
TBC1D30
SLC16A14
DPH2
HEATR6
UBIAD1
EEIG2
EHF
RIN3
RUVBL1
AKAP7
HNRNPK
UMPS
TTC7A
PKNOX1
ENSG00000270823
TMEM59
FAM120C
TWNK
MAD2L1
ENSG00000259322
LANCL1
ITPR1
KAZN
TGM2
DDX31
MAGT1
POLR1B
EARS2
AK2
DAZAP2
BEX3
NAV2
MCMBP
RNF138
HMGN2
PRPS2
EPB41L1
SLC16A5
CEP68
GTF3C2
ITGB1
CHRNA5
DAG1
NOL11
BMP7
ERV3-1
LINC01135
PGR
SMARCAD1
PGRMC1
H2AZ2
USP46
GFM1
ILF3-DT
TIGD1
FJX1
BZW2
NDUFA4
TRAF3
KIT
BMPER
CCDC69
LINC01806
LINC00052

### Sheet: unique TaxR up 24hr 
genes	Term	Overlap	P-value	Adjusted P-value	Old P-value	Old Adjusted P-value	Odds Ratio	Combined Score	Genes
NFYA	G2-M Checkpoint	45/200	6.796e-28	3.19412e-26	0	0	10.8284	677.383	TOP2A;TROAP;SRSF1;TTK;HMMR;MKI67;BRCA2;SMC4;CENPA;AURKA;CDC20;CCNB2;RPS6KA5;XPO1;RACGAP1;PTTG1;CCND1;TRA2B;CDC27;NSD2;NEK2;KPNA2;SRSF10;LBR;BUB1;TMPO;PLK4;RBM14;SMAD3;UBE2C;PLK1;KIF23;KNL1;MEIS2;PML;TPX2;CENPE;CENPF;ESPL1;KIF4A;CKS2;TACC3;KIF2C;TOP1;EZH2
ANKIB1	E2F Targets	35/200	3.38097e-18	7.94528e-17	0	0	7.75752	312.072	TOP2A;DNMT1;SRSF1;CDCA8;HMMR;MKI67;BRCA2;SMC4;AURKA;CDC20;CCNB2;XPO1;RACGAP1;PTTG1;TRA2B;NBN;KPNA2;LBR;DLGAP5;TMPO;PLK4;SPAG5;PLK1;CIT;CENPE;MELK;KIF18B;ESPL1;KIF4A;CKS2;DEPDC1;TACC3;KIF2C;NCAPD2;EZH2
LAP3	Interferon Alpha Response	23/97	2.17037e-15	3.40024e-14	0	0	11.1661	377.012	OGFR;IL4R;PNPT1;GMPR;TDRD7;IFI35;TENT5A;TMEM140;PARP12;WARS1;MOV10;NUB1;CASP8;SLC25A28;IL7;TRIM5;IRF2;IRF7;TRIM14;NCOA7;LAP3;CMTR1;GBP4
RBM5	Mitotic Spindle	31/199	8.40948e-15	9.88114e-14	0	0	6.69637	217.026	TOP2A;TTK;BRCA2;SMC4;AURKA;CCNB2;RACGAP1;CDC27;NEK2;PCNT;ECT2;PDLIM5;BUB1;SPTBN1;DLGAP5;CDK5RAP2;ARHGEF11;PCGF5;PLK1;KIF23;ANLN;TPX2;CENPE;CENPF;ESPL1;CENPJ;KIF4A;RASA1;TAOK2;KIF2C;SOS1
CDC27	Interferon Gamma Response	30/200	6.44718e-14	6.06035e-13	0	0	6.39142	194.124	OGFR;CD274;NOD1;IFI35;SOCS3;PNP;RNF213;SOCS1;CASP8;SLC25A28;ST8SIA4;RIPK1;JAK2;CMTR1;GBP4;IL15RA;IL4R;PNPT1;ARID5B;TDRD7;PARP12;PML;WARS1;IL7;IRF2;IRF7;TRIM14;LAP3;RBCK1;MYD88
MYCBP2	Hedgehog Signaling	1936-07-01	5.47735e-05	0.000429059	0	0	8.44132	82.8288	TLE1;CDK6;DPYSL2;RASA1;SLIT1;PML;AMOT
ITGA3	TNF-alpha Signaling via NF-kB	15/200	0.000553351	0.00371535	0	0	2.85385	21.4025	IL15RA;DUSP5;SMAD3;LIF;PLAUR;RNF19B;ATP2B1;KLF4;AREG;SOCS3;CCND1;DENND5A;CCNL1;PDLIM5;MCL1
MAP3K14	Estrogen Response Late	13/200	0.00442321	0.0259864	0	0	2.43771	13.2146	PLK4;TOP2A;KCNK5;HR;KLF4;AREG;PAPSS2;AFF1;CDC20;ALDH3A2;CCND1;KIF20A;JAK2
CDKL5	Allograft Rejection	12/200	0.0112061	0.0528732	0	0	2.23404	10.0338	TGFB2;IL4R;SOCS1;IL7;ST8SIA4;LIF;IRF7;CAPG;JAK2;TLR3;EGFR;WARS1
ADAM22	IL-6/JAK/STAT3 Signaling	1987-07-01	0.0112496	0.0528732	0	0	3.05194	13.6953	IL15RA;SOCS3;IL4R;SOCS1;IL7;TNFRSF21;MYD88
SPAG9	Spermatogenesis	9/135	0.0141045	0.0602647	0	0	2.49445	10.6295	TLE4;CCNB2;NEK2;KIF2C;TTK;HSPA2;BUB1;EZH2;AURKA
AASS	Complement	11/200	0.0262518	0.0881309	0	0	2.03323	7.40102	DUSP5;CR2;USP15;DOCK9;GPD2;IRF2;GNB4;PLAUR;IRF7;LAP3;JAK2
NCAPD2	Inflammatory Response	11/200	0.0262518	0.0881309	0	0	2.03323	7.40102	IL15RA;IL4R;FZD5;PCDH7;LIF;PLAUR;IRF7;SGMS2;ATP2B1;ATP2C1;TLR3
PLAUR	heme Metabolism	11/200	0.0262518	0.0881309	0	0	2.03323	7.40102	KAT2B;USP15;SLC6A9;CDC27;LMO2;VEZF1;TOP1;FBXO7;TENT5C;RBM5;TNS1
ANLN	IL-2/STAT5 Signaling	10/199	0.0551083	0.172673	0	0	1.84505	5.34778	PNP;IL4R;SOCS1;NFKBIZ;LIF;CAPG;DENND5A;IKZF2;TNFRSF21;GBP4
NUB1	Notch Signaling	1932-03-01	0.0599734	0.173521	0	0	3.59182	10.1069	CCND1;FZD5;DTX4
GPRC5A	Androgen Response	6/100	0.0627628	0.173521	0	0	2.22073	6.14784	CDK6;CCND1;ACTN1;ARID5B;LIFR;PDLIM5
TACC3	Apoptosis	8/161	0.0848008	0.221424	0	0	1.82016	4.49114	TOP2A;TGFB2;RNASEL;CASP8;CCND1;LMNA;TIMP3;MCL1
MTMR11	UV Response Dn	7/144	0.111822	0.239232	0	0	1.77691	3.89293	SMAD3;PMP22;AMPH;ATP2B1;ATP2C1;PDLIM5;SYNE1
ATP2C1	Estrogen Response Early	9/200	0.111981	0.239232	0	0	1.64001	3.59068	KCNK5;ABLIM1;CCND1;HR;JAK2;KLF4;AREG;PAPSS2;AFF1
SAMD4A	Apical Junction	9/200	0.111981	0.239232	0	0	1.64001	3.59068	CD274;ITGB4;ITGA3;ACTN1;ITGA2;RASA1;TAOK2;PIK3CB;EGFR
UBR2	Epithelial Mesenchymal Transition	9/200	0.111981	0.239232	0	0	1.64001	3.59068	TAGLN;ITGA2;PLAUR;PMP22;TIMP3;CAPG;DKK1;AREG;THBS1
DEPDC1	TGF-beta Signaling	1954-03-01	0.193586	0.395589	0	0	2.04009	3.3499	SMAD3;THBS1;SPTBN1
IKZF2	Glycolysis	8/200	0.202127	0.395832	0	0	1.4475	2.31436	DEPDC1;KIF20A;RBCK1;HMMR;ME2;CENPA;EGFR;AURKA
FAM13B	Myc Targets V2	1958-03-01	0.222813	0.418888	0	0	1.89133	2.83969	PLK4;TCOF1;PLK1
UBA6	mTORC1 Signaling	7/200	0.331703	0.551103	0	0	1.25767	1.38786	STIP1;PNP;PLK1;BUB1;WARS1;SYTL2;AURKA
DEPDC1B	p53 Pathway	7/200	0.331703	0.551103	0	0	1.25767	1.38786	SOCS1;ITGB4;LIF;RNF19B;TM7SF3;KLF4;EPHA2
PI4K2B	PI3K/AKT/mTOR Signaling	4/105	0.341457	0.551103	0	0	1.37244	1.47473	RIPK1;NOD1;MYD88;EGFR
CLEC16A	Cholesterol Homeostasis	1974-03-01	0.345119	0.551103	0	0	1.46391	1.5574	PLAUR;FBXO6;CXCL16
RAB27B	Apical Surface	1944-02-01	0.351768	0.551103	0	0	1.64932	1.72318	PLAUR;MDGA1
CAPG	Xenobiotic Metabolism	6/200	0.493535	0.724879	0	0	1.07046	0.755917	TGFB2;ENTPD5;MAN1A1;PDLIM5;PAPSS2;EPHA2
ARAP2	KRAS Signaling Up	6/200	0.493535	0.724879	0	0	1.07046	0.755917	BTC;BTBD3;ITGA2;LIF;PLAUR;KLF4
PIK3CB	Pperoxisome	3/104	0.562766	0.801516	0	0	1.02749	0.590694	TOP2A;STS;SEMA3C
CCDC85A	Angiogenesis	1936-01-01	0.641918	0.848498	0	0	0.988184	0.438056	TNFRSF21
PARP12	Fatty Acid Metabolism	4/158	0.651953	0.848498	0	0	0.89764	0.383994	ALDH3A2;IL4I1;GPD2;NBN
OGFR	Myc Targets V1	5/200	0.665572	0.848498	0	0	0.885835	0.360631	CDC20;XPO1;TRA2B;SRSF1;KPNA2
GPBP1	Pancreas Beta Cells	1940-01-01	0.680571	0.848498	0	0	0.886649	0.341203	LMO2
CASP8	Wnt-beta Catenin Signaling	1942-01-01	0.698306	0.848498	0	0	0.843311	0.302831	DKK1
TM7SF3	Coagulation	3/138	0.748598	0.848498	0	0	0.767362	0.222192	ITGA2;TIMP3;THBS1
SUGP2	Protein Secretion	1996-02-01	0.756021	0.848498	0	0	0.734954	0.205557	SGMS1;EGFR
TRAM2	DNA Repair	3/150	0.796949	0.848498	0	0	0.704282	0.159847	NUDT9;PNP;NELFE
TBC1D1	Adipogenesis	4/200	0.816919	0.848498	0	0	0.703752	0.14231	CAVIN1;GPD2;LIFR;AGPAT3
ASPM	Myogenesis	4/200	0.816919	0.848498	0	0	0.703752	0.14231	TAGLN;ABLIM1;ITGB4;PDE4DIP
TP53BP1	KRAS Signaling Dn	4/200	0.816919	0.848498	0	0	0.703752	0.14231	TGFB2;KRT4;SIDT1;TENT5C
IFI35	UV Response Up	3/158	0.824673	0.848498	0	0	0.667655	0.128703	STIP1;DNAJB1;HSPA2
PRR11	Unfolded Protein Response	2/113	0.830445	0.848498	0	0	0.621847	0.115535	NFYA;DNAJA4
TCOF1	Hypoxia	3/200	0.922699	0.922699	0	0	0.524168	0.0421703	CAVIN1;PLAUR;EGFR
ATP2B1
ACTN1
ZFYVE26
ALDH3A2
HMMR
SIDT1
IGF2BP2
SEMA3C
PLXNA2
SPAG5
PPP1R12B
IL4R
USP33
MAP2
AMPH
SLC1A3
TNS1
MAGI3
ME2
XPO1
GRHL2
PIBF1
AURKA
TPX2
DOCK9
DNAAF9
RBM41
USP48
KIF4A
DPYSL2
TGFB2
JAK2
ABLIM1
WASHC2A
FBXO7
GTPBP1
TIMP3
RBM23
AHSA1
SPTLC2
RPS6KA5
SALL4
STS
FMR1
SYTL4
CENPI
TNFSF13B
PARP4
N4BP1
UBFD1
EHD4
ZNF106
SPG11
NBN
IL7
TRPS1
IL4I1
PLEKHA4
CDK6
TSPAN12
GRB10
COBL
PLEKHA8
NOD1
EZH2
GIMAP2
GLI3
TRIM14
TLE4
MPDZ
ARHGAP21
ANKRD26
DKK 1.00
PMP22
AREG
NSD2
STIM2
NKX3-2
CCDC34
DTX4
CCND1
CEP164
SLC15A3
FOXM1
SUDS3
C2CD5
MAN1A1
NCOA7
MDGA1
ASCC3
C6orf62
TRIM38
QKI
TTK
TENT5A
CLIC5
KIF20A
DROSHA
LNPEP
ST8SIA4
LIFR
SMC4
XRN1
KAT2B
ECT2
BBX
GNB4
PLSCR4
PLCH1
GPD2
CENPA
SPTBN1
GGCX
SOS 1
TIA1
RNF19B
FBXO6
PHTF1
CR2
CDC20
NEK2
CENPF
KIF14
PPL
PCDH17
FLVCR2
CD274
NUDCD1
KIAA1217
TMPO
TMEM131L
TRMT1L
KIF18A
PDS5A
GPSM2
POLK
RBBP6
CIT
HJURP
CKS2
TRERF1
EFNB2
CCDC93
RBCK1
RRBP1
AMOT
KTN1
DLGAP5
HSPA2
ARMCX1
APOL3
LIF
MYO1B
MYO5C
TMOD2
VPS13C
SNX6
HIP1R
DNMT1
UBA1
SYNE1
TOP2A
DNAJB1
TRIM5
ITGB4
BTBD3
KHDC4
ARHGEF11
PDZD2
CCNB1
MEIS2
GRHL1
ROCK2
IL15RA
KCTD1
CDCA8
DMTF1
LMO2
TROAP
ESPL1
MICAL1
USP15
RNASEL
PLXNC1
WASHC4
VPS36
CKAP2
PHF11
SRSF1
VEZF1
BRIP1
TRA2B
KLF4
DAB2IP
CDK5RAP2
STX17
DNAJB5
KIF13A
GMPR
CMTR1
RIPK1
FHDC1
FCHSD2
SYTL2
SLCO5A1
NEK1
YAP1
RDX
THBS1
KIF23
KNL1
TUBGCP4
TMEM62
SEMA6D
PNPT1
DUSP5
CALHM2
SENP7
PDE5A
SCARB2
CENPE
NEDD1
BRCA2
WARS1
NCOA2
DNAJA4
PML
POLG
ZNF710
NCOR1
KSR1
ZCCHC2
CACNG8
EPHA2
IL22RA1
PLK4
KIF2C
MOB3C
MCL1
RFX5
POGZ
LBR
PKP4
NBEAL1
OSBPL10
NFKBIZ
PHLDB2
ROPN1L
MYO10
RASA1
DCDC2
KAAG1
TNFRSF21
EGFR
TMEM140
HMBOX1
RGS20
TACC1
LACTB2
UHRF2
CEP78
ANKRD1
MKI67
TAGLN
TAOK2
ARID5B
LYPD1
UBE3B
SCLT1
C4orf33
RNF144A
WWC2
NBAS
CENPJ
DCLRE1C
RASGRP3
GPR180
UTRN
SMARCA5
RBMS1
ASAP1
JAZF1
APCDD1
SLC25A28
MOV10
PABIR3
PHF6
CCNB2
ZNF618
PAFAH2
DZIP1L
ABHD3
CLSTN2
CUL4B
USF1
PDXK
AGPAT3
PCNT
LMNA
DBF4B
RACGAP1
CXCL16
GBP4
DENND2D
KCNJ3
SPATA18
PDLIM5
RNF149
FZD5
CGGBP1
CLDN1
NEK10
AZI2
SGO2
PTPN13
PPM1K
CCNL1
SMIM14
SGMS2
OTUD4
ITGA2
ELOVL7
CDC20B
ERAP1
TLR3
CGAS
PTTG1
KCNK5
INTS8
KDM1B
MELK
SUGT1
HSPA12A
E2F7
RAB8B
STXBP4
CCDC68
PLEKHA7
FAM111A
PLK1
NEMP1
SMAD3
CNPY4
C2CD3
TRANK1
SCARA3
PCMTD1
IRF2
MLKL
STIP1
HR
MTCL1
LRATD2
ZNF608
CEP120
B3GALNT1
BUB1
PCDH7
TRIM56
NFRKB
ZNF804A
KRT4
NUDT9
SERPINB9
GPR37
CDC42BPG
ENC1
MLLT3
STARD5
AFF1
BANP
SLFN11
RARG
MYD88
PHF8
HEG1
RNF213
ENSG00000174171
FAM241A
BTC
UBE2C
SPSB4
PPM1E
NR2F1
SLCO3A1
PRR15
NCKAP5
GCNT4
CAVIN1
ZBTB33
ANXA2R
ZNF620
PDE4DIP
AKAP5
PCGF5
SHISA2
RTKN2
KPNA2
C1orf116
CEP57L1
TENT5C
GPR39
DENND5A
POU3F2
SOCS3
KRBA2
CDCA2
RBM43
SOCS1
SP140L
IRF7
AHNAK2
ANKFY1
AIDA
KIF18B
ENTPD5
CMC1
SLIT1
LYPD6
SRSF10
TDRD7
SPATS2L
FAT4
TMEM63A
ZNF107
SLC6A9
SPTSSB
MRTFA
DAPK1
TLE1
CRACDL
SRGAP1
FAR1
BAZ1A
MDM4
PAPSS2
MT-CYB
MT-ND2
MT-ND5
MT-CO1
PNP
MT-ND3
MT-ND4
MT-ND1
MT-ATP6
TOP 1.00
MT-CO3
RORB
SGMS1
RUFY2
PHACTR4
SMIM5
NELFE
SPIRE2
LGR4
ATP10A
DUXAP8
MT-TW
MT-TY
MT-TE
MT-TT
MT-TP
MT-ND4L
LBH
PAXIP1-AS2
C17orf67
NEURL1B
ANXA2R-AS1
MIR99AHG
LINC00205
ENSG00000225075
C14orf132
HOTAIR
PROB1
SGO1-AS1
LINC02015
KIAA0040
MYCBP2-AS1
LINC02984
MTCO1P12
SPTBN1-AS2
RBM14
ENSG00000242539
ENSG00000242588
N4BP2L2
FAM111A-DT
ENSG00000255629
LINC02747
PRC1-AS1
ZNF710-AS1
ENSG00000260465
ENSG00000261266
ENSG00000262979
RNF213-AS1
ENSG00000263165
PRR11-AS1
SRGAP2
ENSG00000266934
ENSG00000267112
ENSG00000267815
ENSG00000272638
LINC01138
ENSG00000276863
ENSG00000279041
ENSG00000279660
ENSG00000279744
LINC01232
ENSG00000283208
ENSG00000285744
ENSG00000286435
ENSG00000287286
ENSG00000287299
ENSG00000289987
LINC01145
LGALS17A

### Sheet: unique TaxR down 24hr
genes	Term	Overlap	P-value	Adjusted P-value	Old P-value	Old Adjusted P-value	Odds Ratio	Combined Score	Genes
SLC25A5	Hypoxia	18/200	5.13925e-08	2.20988e-06	0	0	5.34066	89.6364	BNIP3L;KDM3A;CITED2;SLC2A1;ADM;B3GALT6;ENO1;PNRC1;EFNA1;EFNA3;ILVBL;GPC1;CCNG2;DDIT4;BHLHE40;MXI1;ANGPTL4;PDK1
REX1BD	Myc Targets V1	17/200	2.75904e-07	5.93193e-06	0	0	5.00224	75.5499	HDDC2;NPM1;SLC25A3;RPL34;RPS5;GLO1;RPLP0;GNL3;SRM;AIMP2;PRDX4;CANX;POLD2;NHP2;SRSF3;HNRNPA1;EIF3B
RPUSD1	Glycolysis	13/200	0.00011733	0.00168173	0	0	3.70163	33.5017	CHPF;CITED2;CHPF2;MPI;B3GALT6;ENO1;NOL3;EFNA3;CLDN3;GPC1;DDIT4;MXI1;ANGPTL4
RPS20	Unfolded Protein Response	9/113	0.000296611	0.00318857	0	0	4.57739	37.1826	RPS14;NPM1;DDIT4;NHP2;SRPRA;WIPI1;CALR;EEF2;HERPUD1
CHPF2	p53 Pathway	11/200	0.00153593	0.013209	0	0	3.0818	19.9658	JAG2;SEC61A1;CD82;CD81;DCXR;DDIT4;WWP1;TPD52L1;RPS12;H1-2;MXD4
TSPAN17	mTORC1 Signaling	9/200	0.0140954	0.101017	0	0	2.48129	10.575	DDIT4;CANX;BHLHE40;SLC2A1;PSMG1;ENO1;CALR;PDK1;TM7SF2
HERPUD1	Myc Targets V2	1958-04-01	0.0239379	0.147047	0	0	3.87562	14.4649	AIMP2;NPM1;GNL3;SRM
GINM1	Estrogen Response Early	8/200	0.036784	0.197714	0	0	2.18806	7.2265	SOX3;NXT1;IGFBP4;PEX11A;ARL3;BHLHE40;SLC2A1;TPD52L1
SEC61A1	Estrogen Response Late	7/200	0.0860379	0.41107	0	0	1.8994	4.65917	SOX3;NXT1;IGFBP4;ARL3;DCXR;PDCD4;TPD52L1
EIF4B	Oxidative Phosphorylation	6/200	0.178859	0.769093	0	0	1.61523	2.78007	AFG3L2;ATP6V0B;SLC25A3;UQCRQ;UQCRFS1;SLC25A5
GPC1	PI3K/AKT/mTOR Signaling	3/105	0.319054	0.978407	0	0	1.53098	1.74899	SLC2A1;CALR;PDK1
RNF4	Adipogenesis	5/200	0.327617	0.978407	0	0	1.33546	1.49026	UQCRQ;CCNG2;PDCD4;ANGPTL4;REEP6
STAG3	Xenobiotic Metabolism	5/200	0.327617	0.978407	0	0	1.33546	1.49026	CYP26A1;IGFBP4;SLC35B1;DCXR;SSR3
RNF126	Cholesterol Homeostasis	1974-02-01	0.40924	0.978407	0	0	1.4443	1.29041	PNRC1;TM7SF2
MNT	Angiogenesis	1936-01-01	0.497178	0.978407	0	0	1.48443	1.03733	JAG2
WIPI1	IL-2/STAT5 Signaling	4/199	0.520794	0.978407	0	0	1.06551	0.695142	UCK2;SYNGR2;CD81;BHLHE40
FAM3A	TNF-alpha Signaling via NF-kB	4/200	0.524737	0.978407	0	0	1.06002	0.683565	EFNA1;PER1;BHLHE40;PNRC1
NLE1	Myogenesis	4/200	0.524737	0.978407	0	0	1.06002	0.683565	SYNGR2;BHLHE40;TPD52L1;MAPK12
ENO1	heme Metabolism	4/200	0.524737	0.978407	0	0	1.06002	0.683565	BNIP3L;GLRX5;MXI1;SLC2A1
ARHGEF10L	KRAS Signaling Dn	4/200	0.524737	0.978407	0	0	1.06002	0.683565	CPB1;STAG3;CLSTN3;MACROH2A2
SLC25A3	Wnt-beta Catenin Signaling	1942-01-01	0.55167	0.978407	0	0	1.2668	0.753502	JAG2
XAB2	UV Response Up	3/158	0.5767	0.978407	0	0	1.00475	0.553046	KLHDC3;SIGMAR1;E2F5
SDF4	Pperoxisome	2/104	0.587825	0.978407	0	0	1.01794	0.540858	FIS1;PEX11A
SLC35C2	Reactive Oxygen Species Pathway	1949-01-01	0.607844	0.978407	0	0	1.08168	0.538498	PRDX4
RPS5	TGF-beta Signaling	1954-01-01	0.643616	0.978407	0	0	0.97938	0.431567	PPM1A
EIF3I	E2F Targets	3/200	0.732073	0.978407	0	0	0.788832	0.246017	PRDX4;PPP1R8;POLD2
CD82	Epithelial Mesenchymal Transition	3/200	0.732073	0.978407	0	0	0.788832	0.246017	IGFBP4;GPC1;PPIB
SH3BP2	KRAS Signaling Up	3/200	0.732073	0.978407	0	0	0.788832	0.246017	CBX8;ANGPTL4;WDR33
PPP1R13B	UV Response Dn	2/144	0.759271	0.978407	0	0	0.729697	0.200956	CITED2;BHLHE40
RPLP0	DNA Repair	2/150	0.778862	0.978407	0	0	0.699899	0.17492	SEC61A1;NME4
CYP26A1	Fatty Acid Metabolism	2/158	0.802805	0.978407	0	0	0.663734	0.145785	OSTC;REEP6
MACROH2A2	IL-6/JAK/STAT3 Signaling	1987-01-01	0.810553	0.978407	0	0	0.602554	0.12656	PTPN1
SETD1A	Apoptosis	2/161	0.811175	0.978407	0	0	0.651111	0.136259	BNIP3L;PDCD4
CIRBP	Protein Secretion	1996-01-01	0.840572	0.978407	0	0	0.545218	0.0946894	BNIP3
PIK3IP1	Bile Acid Metabolism	1/112	0.882704	0.978407	0	0	0.466246	0.0581712	PEX11A
PATZ1	G2-M Checkpoint	2/200	0.894368	0.978407	0	0	0.521814	0.0582541	H2BC12;UCK2
PPM1A	Complement	2/200	0.894368	0.978407	0	0	0.521814	0.0582541	SRC;RNF4
PSMC1	Inflammatory Response	2/200	0.894368	0.978407	0	0	0.521814	0.0582541	CD82;ADM
DNAJC5	Allograft Rejection	2/200	0.894368	0.978407	0	0	0.521814	0.0582541	MRPL3;NPM1
EEF1A2	Spermatogenesis	1/135	0.924578	0.978407	0	0	0.385763	0.0302509	PSMG1
APMAP	Mitotic Spindle	1/199	0.977987	0.978407	0	0	0.260215	0.00579218	PREX1
WDR13	Interferon Gamma Response	1/200	0.978407	0.978407	0	0	0.258894	0.00565157	PTPN1
EMD	Apical Junction	1/200	0.978407	0.978407	0	0	0.258894	0.00565157	SRC
OLFM4
COTL1
NME4
ANTKMT
METRN
CDIPT
BPNT2
BNIP3L
ILVBL
RPS16
MRPL4
MEIS3
BCAT2
RPL18A
ERF
ABHD11
EIF3B
AIMP2
TMEM248
POLD2
SEC61B
KCNT1
LZTS2
MTPAP
RPL19
SYNGR2
PHF12
RPL34
CD81
RPS13
HDDC2
TPD52L1
SRSF3
RPS12
DNPH1
ARRDC3
DBN1
PODXL2
MRPL3
SSR3
REEP6
WDR75
KDM3A
GORASP2
ARID3A
SRM
KIAA2013
TMEM9
TSNAX
SLC2A1
ATP6V0B
PPP1R8
RCN2
RXYLT1
MXI1
TBX2
SLC35B1
RPL21
MRPS2
RPL5
DDX54
BHLHE41
WWP1
PRDX4
MXD4
CHPF
PREX1
KLHDC3
GLO1
SLC2A4RG
PPDPF
CENPB
DTD1
MRPS26
MMP24OS
CANX
KLF16
THEM6
TMEM160
ZNF331
LRP3
PRR7
RPL27
UBE2G1
NXT1
E2F5
SARAF
BHLHE40
RPS15A
ECHDC3
CABLES1
SOX3
C5AR2
HILPDA
AGAP2
HNRNPA1
WDR33
FPGS
THAP12
ARL 3.00
ASNSD1
FAM117B
CCNG2
CLSTN3
UBE2Q2
NOL3
SCRN2
ARSG
G6PC3
AFG3L2
WRAP53
ANAPC11
FOXK2
CBX8
WDR45B
P3H4
IGFBP4
RPL13A
CTU1
UCK2
EFNA3
RPS27A
NHP2
PNRC1
C7orf50
FBXO25
NAPRT
SIGMAR1
PTGES2
ST8SIA6
CAMK2G
DNAJB12
ADM
TNKS1BP1
DUSP15
FAU
TM7SF2
PDCD4
PDK1
CPB1
ING1
MARVELD1
NIFK
EEF1A1
WIPI2
SPATA2L
CIART
SSU72
ZNF362
ABCG1
TLCD1
LY6K
ORAI2
ALKBH4
RPL8
YDJC
LBHD1
SNHG16
PRRT3
GNL3
GDF9
UQCRQ
CITED2
RPS14
CLDN3
STOML2
SLC16A9
DIPK1B
LARGE2
TC2N
TRMT61A
RPL27A
ZNF3
TMED3
PPIB
PEX11A
MESP1
PDIA3
TEF
RPL13
TUBA1C
EEF2
UBXN6
TLCD3A
MFSD3
TSR1
C19orf48P
ANGPTL4
CASKIN1
RPSA
DDIT4
THAP11
UQCRFS1
UBE2V2
PRELID1
EFNA1
DCXR
GPR37L1
ATP6V0E2
RPS21
RPS7
RNASEH1
CYP4F22
MCRIP2
C2CD2L
IL17D
PPP1R14B
TOMM20
CBX2
ZDHHC24
RPL4
FGFBP3
RPL15
CTBP2
SNHG29
B3GALT6
BNIP3
PPFIA3
PNPLA2
BOLA1
WDR6
CTXN1
MPI
TAF7
PER1
CALR
VWA1
EIF3J-DT
LSMEM2
MAF 1.00
CDH5
CITED4
SSR4
NPM1
LRRC75A
MRPS23
GLRX5
SRPRA
GJD3
PSMG1
JAG2
NELFA
MANEAL
ADSS1
FAM174B
P4HB
NAT8L
HPDL
C17orf58
ZNF395
ZFP69
H1-2
MAPK12
ALKBH2
PTPN1
SRC
RPS26
H2BC12
C1orf122
GRK6
TMA16
NUDT16
SELENOM
OSTC
CAPZA2
TBKBP1
RTL8A
ATP6V0E2-AS1
RPL15P3
RPLP0P6
FIS1
IFRD2
VAMP2
EXOC3-AS1
EPB41L4A-AS1
SLC25A5-AS1
RNF207-AS1
PCAT6
RPL41
ENSG00000230979
RPS28
BHLHE40-AS1
RPL13AP5
ZNF853
PITPNA-AS1
TXNDC5
PDXP
RPS18P5
MRPL20
EFNA4
SNHG10
FOXD1-AS1
TRIM52-AS1
FOXD1
ENSG00000253806
ENSG00000254578
WAC-AS1
MPV17L2
MIR9-3HG
TNS2-AS1
PDF
INAFM2
LINC02568
MBTPS1-DT
ENSG00000262831
SRSF8
ENSG00000263585
ENSG00000265840
GJD3-AS1
LIMASI
ENSG00000267131
ENSG00000267458
RUNDC3A-AS1
SMIM22
MAN1B1-DT
SNHG8
NCBP2AS2
WASL-DT
ENSG00000273149
ENSG00000273565
ENSG00000273619
CASTOR2
ENSG00000278231
ENSG00000279035
ENSG00000279152
ENSG00000281181
ENSG00000281383
EEF1AKMT4
GABPB1-IT1
H2AC18
ENSG00000290791
FAM86C2P.1
CATSPER2P1.1
CASTOR3P
ENSG00000291186
